# Region-specific molecular regulatory programs define epithelial identity, progenitor states, and mucus homeostasis in human distal airways

**DOI:** 10.64898/2026.06.15.732400

**Authors:** Hiroaki Murano, Nathanial C. Stevens, Hong Dang, Satoko Nakano, Anne M. Cawley, Zoey Y. Wisniewski, Gillian Crisp, Elodie Mitchell, Avishi Singh, Sindhuja Damodaran, Boris Reidel, Mark I. Gutay, Ling Sun, Koichi Hasegawa, Allison B. Williams, Robert M. Immormino, Rodney C. Gilmore, Lisa C. Morton, Minako Furusho, Takanori Asakura, Yu Mikami, Thomas Whitlow, Naoya Miyashita, Rhianna E. Lee-Ferris, Nancy L. Quinney, Susan E. Boyles, Deborah M. Cholon, Michael Chua, Takafumi Kato, Leslie Fulcher, Hirotoshi Matsui, Gang Chen, Alessandra Livraghi-Butrico, Martina Gentzsch, Stephen A. Schworer, Brian Button, Mehmet Kesimer, Purushothama Rao Tata, James S. Hagood, Gloria S. Pryhuber, Wanda K. O’Neal, Scott H. Randell, Richard C. Boucher, Kenichi Okuda

## Abstract

Small distal airways differ from proximal large airways in structure, airflow dynamics, and epithelial composition, and represent a central site of muco-obstructive lung disease pathogenesis. However, due in part to their inaccessibility, the molecular mechanisms that establish regional epithelial identity and govern mucociliary defense in distal airway epithelia remain poorly defined. Here, we integrate transcriptomic, secretomic, and chromatin accessibility analyses of matched primary human large and small airway epithelial cultures to define region-specific regulatory networks. We identify distal airway-specific transcriptional and chromatin programs required for maintaining epithelial identity and mucus homeostasis. Loss of NKX2-1 impairs distal airway secretory cell (DASC) differentiation and shifts mucus properties toward a disease-associated state. Lineage-resolved organoid assays identify an NKX2-1-high distal airway basal cell population with hybrid basal-secretory features as a selective progenitor for DASCs. Collectively, these findings establish a molecular framework for distal airway epithelial biology and define mechanisms regulating region-specific mucociliary host defense.
