## Supplementary_Table_1 for "Region-specific molecular regulatory programs define epithelial identity, progenitor states, and mucus homeostasis in human distal airways"

### Sheet: Sheet1
Table S1. Donor demographics for lungs used in epithelial cell cultures.
Donor ID	Age	Sex	Race	Smoking history (pack-year)	Previously healthy or CF	Region	Figure
DD66M	17	F	White	0	Previously healthy	LAE	Fig.1h, Extended Data Fig.2b-e*
						SAE	Fig.1h, Extended Data Fig.2b-e*
DD70M	36	F	White	0	Previously healthy	LAE	Fig.1h, Extended Data Fig.2b-e*
						SAE	Fig.1h, Extended Data Fig.2b-e*
DD28N	37	M	African American	0	Previously healthy	LAE	Fig.1h, Extended Data Fig.2b-e*
						SAE	Fig.1h, Extended Data Fig.2b-e*
DD73N	55	M	White	0	Previously healthy	LAE	Fig.1d-h, Extended Data Fig.2b-e*
						SAE	Fig.1d-h, Extended Data Fig.2b-e*
DD04O	35	F	White	0	Previously healthy	LAE	Fig.1d-h, Extended Data Fig.2b-e
						SAE	Fig.1d-h, Extended Data Fig.2b-e
DD08O	53	F	White	2	Previously healthy	LAE	Fig.1h, Extended Data Fig.2c-e
						SAE	Fig.1h, Extended Data Fig.2c-e
DD10O	24	M	White	0	Previously healthy	LAE	Fig.1h, Extended Data Fig.2b-e
						SAE	Fig.1h, Extended Data Fig.2b-e
DD11O	59	F	White	0	Previously healthy	LAE	Fig.1h, Extended Data Fig.2b-e
						SAE	Fig.1h, Extended Data Fig.2b-e
DD12O	28	M	White	7	Previously healthy	LAE	Fig.1h, Extended Data Fig.2c-e
						SAE	Fig.1h, Extended Data Fig.2c-e
DD13O	25	M	African American	0	Previously healthy	LAE	Fig.1d-h, Extended Data Fig.2b-e
						SAE	Fig.1d-h, Extended Data Fig.2b-e
DD17O	15	M	White	0	Previously healthy	LAE	Fig.1h, Extended Data Fig.2c-e
						SAE	Fig.1h, Extended Data Fig.2c-e
DD19O	27	M	Other	0	Previously healthy	LAE	Fig.1h, Extended Data Fig.2b-e
						SAE	Fig.1h, Extended Data Fig.2b-e
DD29O	49	M	Asian (Indian)	0	Previously healthy	LAE	Fig.1d-h, Extended Data Fig.2b-e
						SAE	Fig.1d-h, Extended Data Fig.2b-e
DD36O	27	F	White	0.45	Previously healthy	LAE	Fig.1d-h, Extended Data Fig.2b-e
						SAE	Fig.1d-h, Extended Data Fig.2b-e
DD57O	36	M	Hispanic	0	Previously healthy	LAE	Fig.1d-h, Extended Data Fig.2b-e
						SAE	Fig.1d-h, Extended Data Fig.2b-e
DD72O	12	M	African American	0	Previously healthy	LAE	Fig.1e-g, Extended Data Fig.1, Fig. 4d-g, Extended Data Fig.5c/5e-h
						SAE	Fig.1e-g, Extended Data Fig.1, Fig. 4d-g, Extended Data Fig.5c/5e-h
DD74O	13	M	White	0	Previously healthy	LAE	Fig.1e-g, Extended Data Fig.1
						SAE	Fig.1e-g, Extended Data Fig.1
DD26P	73	F	White	0	Previously healthy	LAE	Fig.1h, Extended Data Fig.2c-e
						SAE	Fig.1h, Extended Data Fig.2c-e
DD36P	17	F	American Indian	0	Previously healthy	LAE	Fig.1h, Extended Data Fig.2c-e
						SAE	Fig.1h, Extended Data Fig.2c-e
DD40P	52	F	Hispanic	0	Previously healthy	LAE	Fig.1h, Extended Data Fig.2c-e
						SAE	Fig.1h, Extended Data Fig.2c-e
DD44P	44	M	White	0	Previously healthy	LAE	Fig.1h, Extended Data Fig.2c-e
						SAE	Fig.1h, Extended Data Fig.2c-e
DD74P	60	F	African American	0	Previously healthy	LAE	Fig.1h, Extended Data Fig.2c-e
						SAE	Fig.1h, Extended Data Fig.2c-e
DD77P	18	M	White	0	Previously healthy	LAE	Extended Data Fig.2b
						SAE	Extended Data Fig.2b
DD12Q	18	M	White	0	Previously healthy	LAE	Fig.1h, Extended Data Fig.2c-e
						SAE	Fig.1h, Extended Data Fig.2c-e
DD16Q	30	F	White	7.5	Previously healthy	LAE	Fig.1h, Extended Data Fig.2c-e
						SAE	Fig.1h, Extended Data Fig.2c-e
DD49Q	48	M	White	0	Previously healthy	LAE	Fig.1e-g, Extended Data Fig.1
						SAE	Fig.1e-g, Extended Data Fig.1
DD52Q	46	M	White	0	Previously healthy	LAE	Fig.2b-k, Extended Data Fig.3a-m, Extended Data Fig.6b/6e-f
						SAE	Fig.2b-k, Extended Data Fig.3a-m, Extended Data Fig.6b/6e-f
DD59Q	19	M	White	0	Previously healthy	LAE	Fig.1h, Extended Data Fig.2c-e
						SAE	Fig.1h, Extended Data Fig.2c-e
DD69Q	10M	M	African American	0	Previously healthy	LAE	Fig.1b (SFTPB), Extended Data Fig.6b/6e-f
						SAE	Fig.1b (SFTPB), Fig. 4d-g, Extended Data Fig.5c/5e-h, Extended Data Fig.6b/6e-f
DD71Q	7M	M	African American	0	Previously healthy	LAE	Fig.4j, Extended Data Fig.5d
						SAE	Fig.4j, Extended Data Fig.5d
DD02R	20	M	White	0	Previously healthy	LAE	Extended Data Fig.6b/6e-f
						SAE	Fig.4d-g, Extended Data Fig.5c/5e-h, Extended Data Fig.6b/6e-f
DD13R	1	M	White	0	Previously healthy	LAE	Fig.2b-k, Extended Data Fig.3a-m, Fig.4b/4d-g/4k, Extended Data Fig.5a-c/5e-h, Extended Data Fig.6a-b
						SAE	Fig.2b-k, Extended Data Fig.3a-m, Fig.4b/4d-g/4k, Extended Data Fig.5a-c/5e-h, Extended Data Fig.6a-b
DD19R	24	M	African American	0	Previously healthy	LAE	Fig.1h, Extended Data Fig.2c-e
						SAE	Fig.1h, Extended Data Fig.2c-e
DD21R	30	M	White	0	Previously healthy	LAE	Fig.1h, Extended Data Fig.2c-e
						SAE	Fig.1h, Extended Data Fig.2c-e
DD26R	3	M	White	0	Previously healthy	LAE	Fig.2b-k, Extended Data Fig.3a-m, Fig.4b/4d-g/4k, Extended Data Fig.5a-c/5e-h, Extended Data Fig.6a-b
						SAE	Fig.2b-k, Extended Data Fig.3a-m, Fig.4b/4d-g/4k, Extended Data Fig.5a-c/5e-h, Extended Data Fig.6a-b
DD29R	17	M	White	0	Previously healthy	LAE	Fig.1h, Extended Data Fig.2c-e
						SAE	Fig.1h, Extended Data Fig.2c-e
DD31R	27	F	White	0	Previously healthy	LAE	Fig.4d-g/4j-k, Extended Data Fig.5a/5c/5e-h, Extended Data Fig.6b
						SAE	Fig.4d-g/4j-k, Extended Data Fig.5a/5c/5e-h, Extended Data Fig.6b
DD35R	22	F	White	0	Previously healthy	LAE	Fig.2b-k, Extended Data Fig.3a-m, Fig.3a-g, Extended Data Fig.S4a-f
						SAE	Fig.2b-k, Extended Data Fig.3a-m, Fig.3a-g, Extended Data Fig.S4a-f
DD39R	14	M	Hispanic	0	Previously healthy	LAE	Fig.3a-g, Extended Data Fig.4a-f, Fig.4b/4d-g, Extended Data Fig.5a-c/5e-h
						SAE	Fig.3a-g, Extended Data Fig.4a-f, Fig.4b/4d-g, Extended Data Fig.5a-c/5e-h
DD42R	42	F	White	0	Previously healthy	LAE	Fig.1h, Extended Data Fig.2c-e
						SAE	Fig.1h, Extended Data Fig.2c-e
DD12S	63	F	White	0	Previously healthy	LAE	Fig.1h, Extended Data Fig.2c-e, Fig.2b-k, Extended Data Fig.3a-m, Fig.3a-g, Extended Data Fig.4a-f, Fig.4b/4f-g/4i-k, Extended Data Fig.5a-b/5d-h
						SAE	Fig.1h, Extended Data Fig.2c-e, Fig.2b-k, Extended Data Fig.3a-m, Fig.3a-g, Extended Data Fig.4a-f, Fig.4b/4f-g/4i-k, Extended Data Fig.5a-b/5d-h
DD16S	17	F	White	0	Previously healthy	LAE	Fig.4b, Fig.4f-g, Extended Data Fig.5a-b/5e-h
						SAE	Fig.4b, Fig.4f-g, Extended Data Fig.5a-b/5e-h
DD18S	5M	F	Asian	0	Previously healthy	LAE	Fig.4b/4f-g/4k, Extended Data Fig.5a-b/5e-h
						SAE	Fig.4b/4f-g/4k, Extended Data Fig.5a-b/5e-h
DD24S	21	F	White	0	Previously healthy	LAE	Fig.4i-j/4k, Extended Data Fig.5a/5d
						SAE	Fig.4i-j/4k, Extended Data Fig.5a/5d
DD42S	60	M	White	0	Previously healthy	LAE	Fig.4h-j/4k, Extended Data Fig.5a/5d
						SAE	Fig.4h-j/4k, Extended Data Fig.5a/5d
DD50S	20	M	Asian	0	Previously healthy	LAE	Fig.4i-j, Extended Data Fig.5a/5d
						SAE	Fig.4i-j, Extended Data Fig.5a/5d
DD51S	47	F	African American	0	Previously healthy	LAE	Fig.4k, Extended Data Fig.5a
						SAE	Fig.4k, Extended Data Fig.5a
DD01V	45	M	Hispanic	0	Previously healthy	LAE	Fig.5d-g, Extended Data Fig.7b/7f
						SAE	Fig.5d-g, Extended Data Fig.7b/7f
DD06V	73	F	White	0	Previously healthy	LAE	Fig.5d/5h/5k-l, Extended Data Fig.7a-c/7e-f
						SAE	Fig.5d/5h/5k-l, Extended Data Fig.7a-c/7e-f
DD07V	18	F	White	0	Previously healthy	LAE	Fig.5d-h/5k-l, Extended Data Fig.7a-c/7e-g
						SAE	Fig.5d-h/5k-l, Extended Data Fig.7a-c/7e-g
DD09V	22	M	White	0	Previously healthy	LAE	Fig.5c-l, Extended Data Fig.7a-c/7e/7g
						SAE	Fig.5c-l, Extended Data Fig.7a-c/7e/7g
DD10V	67	F	White	0	Previously healthy	LAE	Fig.5d-h/5k-l, Extended Data Fig.7a-c/7e-g
						SAE	Fig.5d-h/5k-l, Extended Data Fig.7a-c/7e-g
DD11V	70	F	White	0	Previously healthy	LAE	Fig.5d-h/5k-l, Extended Data Fig.7a-c/7e
						SAE	Fig.5d-h/5k-l, Extended Data Fig.7a-c/7e
DD12V	73	F	White	0	Previously healthy	LAE	Fig.1i-j, Fig.5d-h/5k-l, Extended Data Fig.7a-c/7e-g
						SAE	Fig.1i-j, Fig.5d-h/5k-l, Extended Data Fig.7a-c/7e-g
DD15V	15	F	Hispanic	0	Previously healthy	LAE	Fig.1i-j, Fig.5b, Extended Data Fig.6g
						SAE	Fig.1i-j, Fig.5b, Extended Data Fig.6g
DD18V	47	F	Unknown	0	Previously healthy	LAE	Fig.1b (SCGB3A2)
						SAE	Fig.1b (SCGB3A2)
DD19V	69	M	White	0	Previously healthy	LAE	Fig.1i-j
						SAE	Fig.1i-j
AA23V	42	F	African American	0	Muscular dystrophy	Alv	Fig.1i-j
*Mass spectrometry data for SFTPB quantification were previously reported63.
