## Supplementary_Table_2 for "Region-specific molecular regulatory programs define epithelial identity, progenitor states, and mucus homeostasis in human distal airways"

### Sheet: Sheet1
Table S2. Cell isolation methods and culture conditions across assays.
Figure	Region	SAE cell isolation method1	Expansion media	Differentiation media2
Fig.1b (SFTPB)	LAE		CRC	UNC
	SAE	MD	CRC	UNC
Fig.1b (SCGB3A2)	LAE		CRC	UNC
	SAE	BD	CRC	UNC
Fig.1d	LAE		CRC	UNC
	SAE	MD	CRC	UNC
Fig.1e-g, Extended Data Fig.1	LAE		CRC	UNC/PC
	SAE	MD	CRC	UNC/PC
Fig.1h, Extended Data Fig.2b-e (MD)	LAE		CRC	UNC
	SAE	MD	CRC	UNC
Fig.1h, Extended Data Fig.2b-e (BD)	LAE		BEGM	UNC
	SAE	BD	BEGM	UNC
Fig.1i-j	LAE		CRC	PC-S
	SAE	BD	CRC	PC-S
Fig.2a-k, Extended Data Fig.2	LAE		CRC	UNC
	SAE	MD	CRC	UNC
Fig.2l	LAE		CRC	UNC
	SAE	MD	CRC	UNC
Fig.3a-g, Extended Data Fig.4a-m	LAE		CRC	UNC
	SAE	MD	CRC	UNC
Fig.4, Extended Data Fig.5b-c/5e-h	LAE		CRC	UNC
	SAE	MD	CRC	UNC
Extended Data Fig.5a	LAE		CRC	UNC
	SAE	MD or BD (DD50S, DD51S)	CRC	UNC
Extended Data Fig.5d	LAE		CRC	UNC
	SAE	MD or BD (DD50S)	CRC	UNC
Fig.5, Extended Data Fig.6g, Extended Data Fig.7a-c/7e-g	LAE		CRC	PC-S
	SAE	BD	CRC	PC-S
Extended Data Fig.6a-f	LAE		CRC	UNC
	SAE	MD	CRC	UNC
Extended Data Fig.7d	LAE		CRC
	SAE	MD	CRC
1MD = microdissection; BD = bulk digestion
2UNC=UNC ALI media; PC = PneumaCult™ ALI media; PC-S = PneumaCult™-S ALI media
