## Supplementary_Table_3 for "Region-specific molecular regulatory programs define epithelial identity, progenitor states, and mucus homeostasis in human distal airways"

### Sheet: Sheet1
Table S3. Donor demographics for tissues analyzed in this study.
Figure	Donor ID	Age	Sex	Race	Smoking history (pack-year)	Previously healthy or asthma
Fig.3h	DD73N	55	M	White	0	Previously healthy
	DD04O	35	F	White	0	Previously healthy
	DD08O	53	F	White	2	Previously healthy
	DD10O	24	M	White	0	Previously healthy
	DD11O	59	F	White	0	Previously healthy
	DD12O	28	M	White	7	Previously healthy
	DD19O	27	M	Other	0	Previously healthy
Fig.4l-n	DD28N	37	M	African American	0	Previously healthy
	DD50M	54	F	White	0	Previously healthy
	DD66M	17	F	White	0	Previously healthy
	DD70M	36	F	White	0	Previously healthy
	DD86M	55	F	White	0	Previously healthy
	AA03B	15	M	NA	1	Fatal asthma
	AA03P	49	F	White	0	Fatal asthma
	AA03V	35	F	African American	0	Fatal asthma
	AA09V	39	M	White	0	Fatal asthma
	AA12T	13	M	White	0	Fatal asthma
	AA17P	25	F	African American	3	Fatal asthma
	AA22O	22	F	White	0	Fatal asthma
Fig.6, Extended Data Fig.8	DD66M	17	F	White	0	Previously healthy
	DD08O	53	F	White	2	Previously healthy
	DD21N	57	F	White	0	Previously healthy
	DD05V	30	F	White	0	Previously healthy
	DD06V	73	F	White	0	Previously healthy
