## Supplementary_Table_4 for "Region-specific molecular regulatory programs define epithelial identity, progenitor states, and mucus homeostasis in human distal airways"

### Sheet: Sheet1
Table S4. List of antibodies used in this study.
Antibodies (concentrations)	Source	Catalog number; Identifier
Mouse Monoclonal anti-HTII-280 (1:60)	Terrace Biotech	TB-27AHT2-280; RRID: AB_2832931
Mouse anti-beta-Tubulin (1:3000)	Cell Signaling Technologies	86298S; RRID:AB_2715541
Rabbit anti-beta-Tubulin (1:3000)	Cell Signaling Technologies	2128L; RRID:AB_823664
Rabbit anti-TTF1/NKX2.1 [1: 500 (IF), 1:1000 (WB)]	Abcam	Ab76013; RRID: AB_1310784
Rabbit Monoclonal anti-Surfactant Protein B (1:500)	Abcam	ab271345
Rabbit anti-Prosurfactant Protein C (1:1000)	Abcam	AB90716; RRID: AB_10674024
DAPI (1:2000)	Invitrogen (Thermo Fisher Scientific)	D1306
Rabbit Polyclonal anti-MUC5B [1:1000 (IF), 1:200 (WB)]	SantaCruz	sc-20119; RRID: AB_2282256
Mouse Monoclonal anti-MUC5AC [1:1000 (IF), 1:2000 (WB)]	Invitrogen (Thermo Fisher Scientific)	MA5-12178; RRID: AB_10978001
Anti-UGRP(SCGB1A1) antibody (1:3000)	MilliporeSigma	ABS1673; RRID: AB_2910611
Anti-TUBA1A (TUBA3) (1:500)	MilliporeSigma	MAB1864; RRID: AB_2210391
Human UGRP1/SCGB3A2 Antibody (1:250)	R&D	AF3545; RRID: AB_2183543
Anti-GFP antibody (1:300)	Abcam	AB13970; RRID: AB_300798
Human p63/TP73L Antibody (1:500)	R&D	AF1916; RRID: AB_2207174
Anti-SFTPB antibody (1:500)	Invitrogen (Thermo Fisher Scientific)	MA1-204; RRID: AB_2633311
Anti-KRT5 antibody (1:500)	Biolegend	905904; RRID: AB_2721743
Anti-KRT5 antibody (1:500)	Biolegend	905504; RRID:AB_2734679
Pro-SFTPB (1:1000)	Seven Hills Bioreagents	WRAB-55522; RRID: AB_2938816
NGFR antibody (1:100)	BD	562562; RRID: AB_2737657
ChromPure Goat IgG, whole molecule	Jackson ImmunoResearch	005-000-003; RRID: AB_2336985
Normal Rat Serum Control	Invitrogen	31888; RRID: AB_2532178
Mouse Gamma Globulin	Jackson ImmunoResearch	015-000-002; RRID: AB_2337187
Rabbit Gamma Globulin	Jackson ImmunoResearch	011-000-002; RRID: AB_2337117
Purified Chicken IgY Isotype Control	BioLegend	402101; RRID: AB_3097687
Alexa Fluor® 488 AffiniPure® F(ab')₂ Fragment Donkey Anti-Chicken IgY (IgG) (H+L) (1:1000)	Jackson ImmunoResearch	703-546-155; RRID: AB_2340376
Donkey anti-Rabbit IgG (H+L) Highly Cross-Adsorbed Secondary Antibody, Alexa Fluor™ 488 (1:1000)	Invitrogen (Thermo Fisher Scientific)	A-21206; RRID: AB_2535792
Donkey anti-Mouse IgG (H+L) Highly Cross-Adsorbed Secondary Antibody, Alexa Fluor™ 488 (1:1000)	Invitrogen (Thermo Fisher Scientific)	A-21202; RRID: AB_141607
Donkey anti-Goat IgG (H+L) Cross-Adsorbed Secondary Antibody Alexa Fluor™ 488 (1:1000)	Invitrogen (Thermo Fisher Scientific)	A-11055; RRID: AB_2534102
Donkey anti-Rat IgG (H+L) Highly Cross-Adsorbed Secondary Antibody, Alexa Fluor™ 488 - A-21208 (1:1000)	Invitrogen (Thermo Fisher Scientific)	A21208; RRID: AB_2535794
Donkey anti-Rabbit IgG (H+L) Highly Cross-Adsorbed Secondary Antibody, Alexa Fluor™ Plus 555 - A32794 (1:1000)	Invitrogen (Thermo Fisher Scientific)	A32794; RRID: AB_2762834
Donkey anti-Mouse IgG (H+L) Highly Cross-Adsorbed Secondary Antibody, Alexa Fluor™ Plus 555 - A32773 (1:1000)	Invitrogen (Thermo Fisher Scientific)	A32773; RRID: AB_2762848
Donkey anti-Goat IgG (H+L) Highly Cross-Adsorbed Secondary Antibody, Alexa Fluor™ Plus 555 - A32816 (1:1000)	Invitrogen (Thermo Fisher Scientific)	A32816; RRID: AB_2762839
Donkey Anti-Rat IgG (H+L) Cross Adsorbed Secondary Antibody. DyeLight ™ 550 (1:1000)	Invitrogen (Thermo Fisher Scientific)	SA5-10027; RRID: AB_2556607
Donkey anti-Rabbit IgG (H+L) Highly Cross-Adsorbed Secondary Antibody, Alexa Fluor™ Plus 647 - A32795TR (1:1000)	Invitrogen (Thermo Fisher Scientific)	A32795, RRID: AB_2866496
Donkey anti-Mouse IgG (H+L) Highly Cross-Adsorbed Secondary Antibody, Alexa Fluor™ Plus 647 - A32787TR (1:1000)	Invitrogen (Thermo Fisher Scientific)	A32787; RRID: AB_2866494
Donkey anti-Goat IgG (H+L) Highly Cross-Adsorbed Secondary Antibody, Alexa Fluor™ Plus 647 - A32849TR (1:1000)	Invitrogen (Thermo Fisher Scientific)	A32849; RRID: AB_2866498
Donkey anti-Rat IgG (H+L) Cross-Adsorbed Secondary Antibody, DyLight™ 650 - SA5-10029 (1:1000)	Invitrogen (Thermo Fisher Scientific)	SA5-10029; RRID: AB_2556609
Donkey anti-Rabbit IgG (H+L) Cross-Adsorbed Secondary Antibody, DyLight™ 755 - SA5-10043 (1:1000)	Invitrogen (Thermo Fisher Scientific)	SA5-10043; RRID: AB_2556623
Donkey anti-Mouse IgG (H+L) Cross-Adsorbed Secondary Antibody, DyLight™ 755 - SA5-10171 (1:1000)	Invitrogen (Thermo Fisher Scientific)	SA5-10171; RRID: AB_2556751
Donkey anti-Goat IgG (H+L) Cross-Adsorbed Secondary Antibody, DyLight™ 755 - SA5-10091 (1:1000)	Invitrogen (Thermo Fisher Scientific)	SA5-10091; RRID: AB_2556671
Donkey anti-Rat IgG (H+L) Cross-Adsorbed Secondary Antibody, DyLight™ 755 - SA5-10031 (1:1000)	Invitrogen (Thermo Fisher Scientific)	SA5-10031; RRID: AB_2556611
Biotin-SP (long spacer) AffiniPure® Donkey Anti-Rabbit IgG (H+L) (1:1000)	Jackson ImmunoResearch	711-065-152; RRID: AB_2340593
IRDye® 800CW Goat Anti-Mouse IgG (1:10000)	LI-COR	926-32210; RRID : AB_621842
IRDye® 680RD Goat Anti-Rabbit IgG	LI-COR	926-68071; RRID: AB_10956166
(1:10000)
IRDye 800CW Goat anti-rabbit (1:10000)	LI-COR	92632211; RRID: AB_621843
IRDye 680RD Donkey anti-mouse (1:10000)	LI-COR	92668072; RRID: AB_10953628
