## Supplementary_Table_5 for "Region-specific molecular regulatory programs define epithelial identity, progenitor states, and mucus homeostasis in human distal airways"

### Sheet: Sheet1
Table S5. List of probes used in this study.
Probe	Source	Catalog number
Taqman probe TBP	Applied Biosystems (Thermo Fisher Scientific)	Hs99999910_m1
Taqman probe GAPDH	Applied Biosystems (Thermo Fisher Scientific)	Hs02758991_g1
Taqman probe SFTPB	Applied Biosystems (Thermo Fisher Scientific)	Hs00167036_m1
Taqman probe SCGB3A2	Applied Biosystems (Thermo Fisher Scientific)	Hs00369678_m1
Taqman probe SCGB1A1	Applied Biosystems (Thermo Fisher Scientific)	Hs00171092_m1
Taqman probe MUC5B	Applied Biosystems (Thermo Fisher Scientific)	Hs00861595_m1
Taqman probe MUC5AC	Applied Biosystems (Thermo Fisher Scientific)	Hs01365616_m1
Taqman probe FOXJ1	Applied Biosystems (Thermo Fisher Scientific)	Hs00896431_g1
Taqman probe TP63	Applied Biosystems (Thermo Fisher Scientific)	Hs00978343_m1
Taqman probe FOXI1	Applied Biosystems (Thermo Fisher Scientific)	Hs00201827_m1
Taqman probe NKX2-1	Applied Biosystems (Thermo Fisher Scientific)	Hs00968940_m1
Taqman probe EGFP	Applied Biosystems (Thermo Fisher Scientific)	Mr04329676_mr
Taqman probe KRT5	Applied Biosystems (Thermo Fisher Scientific)	Hs00361185_m1
Taqman probe FOXA2	Applied Biosystems (Thermo Fisher Scientific)	Hs00232764_m1
